# xCell 2.0: Robust Algorithm for cell type Proportion Estimation Predicts Response to Immune Checkpoint Blockade

**DOI:** 10.1101/2024.09.06.611424

**Authors:** Almog Angel, Loai Naom, Shir Nabet-Levy, Dvir Aran

## Abstract

**Background:** Accurate estimation of cell type proportions from bulk gene expression data is essential for understanding the cellular heterogeneity underlying complex tissues and diseases. Here, we introduce xCell 2.0, an advanced version of the xCell algorithm, featuring a training function that permits the utilization of any reference dataset. xCell 2.0 generates cell type gene signatures using an improved methodology, including automated handling of cell type dependencies and more robust signature generation.

**Methods:** We benchmarked xCell 2.0 against ten popular deconvolution methods using nine human and mouse reference sets and 26 validation datasets, encompassing 1,749 samples and 67 cell types. Additionally, we validated xCell 2.0 using the independent Deconvolution DREAM Challenge dataset. As an applicative test case, we curated pan-cancer data of 2,007 patients pre-treated with immune checkpoint blockade (ICB). Features of the tumor microenvironment (TME) were generated using xCell 2.0 and other methods and fed into a LightGBM model using nested cross-validation to obtain robust predictions of ICB response.

**Results:** Benchmarking results showed that xCell 2.0 outperformed all other tested methods across distinct reference datasets, demonstrating superior accuracy and consistency across diverse biological contexts. xCell 2.0 also showed the best performance in minimizing spillover effects between related cell types. In the ICB response prediction task, xCell 2.0-derived TME features significantly improved prediction accuracy compared to models using only cancer type and treatment information, and outperformed other deconvolution methods and established ICB prediction scores.

**Conclusions:** xCell 2.0 is a versatile and robust tool for cell type deconvolution that maintains high performance across various reference types and biological contexts. It is available both via a web application and as a Bioconductor-compatible package, equipped with a large collection of pre-trained cell type signatures for human and mouse research. The improved prediction of ICB responses highlights the potential of xCell 2.0 to advance precision medicine in cancer and other diseases.
