## Supplementary Table 1 for "xCell 2.0: Robust Algorithm for cell type Proportion Estimation Predicts Response to Immune Checkpoint Blockade"

### Sheet: References
Dataset	Study	Species	Normalization	nSamples/Cells	nCellTypes	Platform	Tissues	Comments
BlueprintEncode	Martens JHA and Stunnenberg HG (2013), The ENCODE Project Consortium (2012), Aran D (2019)	Homo Sapiens	TPM	259	43	RNA-seq	Mixed
ImmGenData	The Immunological Genome Project Consortium (2008), Aran D (2019)	Mus Musculus	RMA	843	19	Microarray	Immune/Blood
Immune Compendium	Zaitsev A (2022)	Homo Sapiens	TPM	3626	40	RNA-seq	Immune/Blood
LM22	Newman AM (2015)	Homo Sapiens	RMA	113	22	Microarray	Mixed	Signature matrix for LM22 downloaded directly from CIBERSORTx website and not generated manually as the others
MouseRNAseqData	Benayoun B (2019)	Mus Musculus	TPM	358	18	RNA-seq	Mixed
Pan Cancer	Nofech-Mozes I (2023)	Homo Sapiens	Counts/CPM	25084	29	scRNA-seq	Tumor
Tabula Muris Blood	The Tabula Muris Consortium (2018)	Mus Musculus	Counts/CPM	11145	6	scRNA-seq	Bone Marrow, Spleen, Thymus
Tabula Sapiens Blood	The Tabula Sapiens Consortium (2022)	Homo Sapiens	Counts/CPM	11921	18	scRNA-seq	Blood, Lymph_Node, Spleen, Thymus, Bone Marrow
TME Compendium	Zaitsev A (2022)	Homo Sapiens	TPM	8146	25	RNA-seq	Tumor
