## Supplementary Table 2 for "xCell 2.0: Robust Algorithm for cell type Proportion Estimation Predicts Response to Immune Checkpoint Blockade"

### Sheet: Validation datasets
Dataset	Name	Study	Organism	Normalization	nSamples	nCellTypes	DataType	TruthMethod	Tissue	TissueType	Comments
ABIS	GSE107011	Monaco G (2019)	Homo Sapiens	TPM	12	29	Bulk RNA-seq	Flow Cytometry	Blood	PBMCs	cell types are in different lineages
ABIS2	GSE106898	Monaco G (2019)	Homo Sapiens	RMA	12	29	Bulk MicroArray	Flow Cytometry	Blood	PBMCs
BG_blood	BG_blood	Zaitsev A (2022)	Homo Sapiens	TPM	45	50	Bulk RNA-seq	Flow Cytometry	Blood	PBMCs
Bone_Marrow	GSE120444	Oetjen KA (2018)	Homo Sapiens	TPM	8	4	Bulk RNA-seq	Mass Cytometry	Bone	BMMCs	bone marrow samples
ccRCC_cytof_CD45+	ccRCC_cytof_CD45+	Zaitsev A (2022)	Homo Sapiens	TPM	8	13	Bulk RNA-seq	Mass Cytometry	Tumor	ccRCC
chen	chen	Chen Z (2017)	Mus musculus	CPM	12	5	Bulk RNA-seq	Flow Cytometry	PBMCs, spleen, lymph nodes, bone marrow	Mixed
CIBERSORT	GSE65133	Newman AM (2015)	Homo Sapiens	RMA	20	8	Bulk MicroArray	Flow Cytometry	Blood	PBMCs
CIBERSORT2	GSE65135	Newman AM (2015)	Homo Sapiens	RMA	14	3	Bulk MicroArray	Flow Cytometry	Blood	PBMCs
CIBERSORTx	GSE127813	Steen CB (2020)	Homo Sapiens	TPM	12	8	Bulk RNA-seq	Flow Cytometry	Blood	Whole
EPIC	GSE93722	Racle J (2017)	Homo Sapiens	CPM	4	5	Bulk RNA-seq	Flow Cytometry	Lymph	Lymph Node	Melanoma patients
GSE107990	GSE107990	Narang V (2018)	Homo Sapiens	RMA	164	11	Bulk MicroArray	Flow Cytometry	Blood	PBMCs
GSE130824	GSE130824	Mao W (2019)	Homo Sapiens	RPKM	35	8	Bulk RNA-seq	Flow Cytometry	Blood	Whole
GSE20300	GSE20300	Shen-Orr SS (2010)	Homo Sapiens	RMA	24	5	Bulk MicroArray	Blood Count	Blood	PBMCs
GSE64655	GSE64655	Hoek KL (2015)	Homo Sapiens	TPM	8	5	Bulk RNA-seq	Cell Type Purification	Blood	PBMCs
GSE77343	GSE77343	Shannon CP (2017)	Homo Sapiens	RMA	197	5	Bulk MicroArray	Flow Cytometry	Blood	PBMCs	Oligonucleotide Microarray
GSE77344	GSE77344	Shannon CP (2017)	Homo Sapiens	RMA	172	5	Bulk MicroArray	Flow Cytometry	Blood	PBMCs	Oligonucleotide Microarray
MCP-counter	GSE64385	Becht E (2016)	Homo Sapiens	RMA	12	6	Bulk MicroArray	Flow Cytometry	Blood	PBMCs	Blood mix include cells from HCT116 colon cancer cell line
Nasal_Asthma	GSE115823	Altman MC (2019)	Homo Sapiens	TPM	326	6	Bulk RNA-seq	Slides	Nasal	Nasal	nasal samples from asthma patients
NSCLC_cytof	NSCLC_cytof	Zaitsev A (2022)	Homo Sapiens	TPM	7	9	Bulk RNA-seq	Mass Cytometry	Tumor	NSCLC
petitprez	petitprez	Petitprez F (2020)	Mus musculus	CPM	24	12	Bulk RNA-seq	Flow Cytometry	PBMCs, spleen, tumor	Mixed
quanTIseq	GSE107572	Francesca F (2019)	Homo Sapiens	TPM	9	10	Bulk RNA-seq	Flow Cytometry	Blood	PBMCs
SDY311	SDY311	Furman D (2017)	Homo Sapiens	RMA	63	24	Bulk MicroArray	Flow Cytometry	Blood	PBMCs
SDY404	GSE59654	Thakar J (2015)	Homo Sapiens	RMA	153	13	Bulk MicroArray	Flow Cytometry	Blood	PBMCs
SDY420	SDY420	Whiting CC (2015)	Homo Sapiens	RMA	104	24	Bulk MicroArray	Flow Cytometry	Blood	PBMCs	12 sample x3 replicates with the same cell type proportions
SDY67	SDY67	Haralambieva IH (2015)	Homo Sapiens	TPM	250	21	Bulk RNA-seq	Flow Cytometry	Blood	PBMCs
WU_ccRCC_RCCTC	WU_ccRCC_RCCTC	Zaitsev A (2022)	Homo Sapiens	TPM	28	10	Bulk RNA-seq	Immunofluorescence	Tumor	ccRCC
					1723
