## Supplementary Table 3 for "xCell 2.0: Robust Algorithm for cell type Proportion Estimation Predicts Response to Immune Checkpoint Blockade"

### Sheet: ICB response datasets
Dataset Name	Study	Cancer Type	nSamples	% Responders
Allen.SKCM	Van Allen EM (2015)	Melanoma	38	0.18
Campbell.SKCM	Campbell KM (2023)	Melanoma	75	0.37
Cho.NSCLC	Cho JW (2020)	NSCLC	16	0.25
Choueiri.KIRC	Choueiri TK (2016)	RCC	16	0.18
Freeman.SKCM (MGH)	Freeman SS (2022)	Melanoma	38	0.27
Gide.SKCM	Gide TN (2019)	Melanoma	91	0.54
Hoffman.BLCA (IMvigor210)	Balar AV (2017)	UC	298	0.23
Hugo.SKCM	Hugo W (2016)	Melanoma	26	0.54
Liu.SKCM	Liu D (2019)	Melanoma	119	0.4
Lozano.SKCM	Lozano AX (2022)	Melanoma	47	0.57
McDermott.KIRC (IMmotion150)	McDermott DF (2018)	RCC	165	0.29
Miao.KIRC	Miao D (2018)	RCC	17	0.29
Motzer.KIRC	Motzer RJ (2020)	RCC	354	0.55
Motzer.KIRC.2	Motzer RJ (2020)	RCC	380	0.39
Newell.SKCM	Newell F (2022)	Melanoma	53	0.64
Pender.PAN	Pender A (2021)	Melanoma, NSCLC	31	0.22
Ravi.NSCLC	Ravi A (2023)	NSCLC	129	0.38
Riaz.SKCM	Riaz R (2017)	Melanoma	49	0.2
Rizos.SKCM	Lee JH (2020)	Melanoma	44	0.5
Snyder.BLCA	Snyder A (2017)	UC	21	0.33
