## Supplementary Table 4 for "xCell 2.0: Robust Algorithm for cell type Proportion Estimation Predicts Response to Immune Checkpoint Blockade"

### Sheet: Deconvolution methods
Method	Type	Study	Study	GitHub	Vignette	Developed primarly using which reference type?	Input data scale	Recommended bulk mixture normalization	Recommended reference normalization	omnideconv implementation used?	Signature matrix/genes	GEP matrix	Cell type marker genes	Additional requirements
BayesPrism	deconvolution	Chu T (2022)	Tinyi Chu (2022)	https://github.com/Danko-Lab/BayesPrism	https://www.bayesprism.org/pages/tutorial_deconvolution	Primarly scRNA-Seq reference but can also use bulk references	linear	counts, but TPM also possible	counts, but TPM also possible	no	no	no	yes - but only for scRNA-Seq references	Using the cleanup.genes and select.gene.type functions
Bisque	deconvolution	Jew B (2020)	https://www.nature.com/articles/s41467-020-15816-6	https://github.com/cozygene/bisque	https://github.com/cozygene/bisque/blob/master/vignettes/bisque.Rmd	scRNA-Seq	linear	counts	counts	yes	no	no	yes - from dtangle
CIBERSORTx	deconvolution	Newman AM (2019)	https://www.nature.com/articles/s41587-019-0114-2		https://cibersortx.stanford.edu/		linear			no	yes	yes	no
DeconRNASeq	deconvolution	Gong T (2013)	https://pubmed.ncbi.nlm.nih.gov/23428642/		https://www.bioconductor.org/packages/release/bioc/vignettes/DeconRNASeq/inst/doc/DeconRNASeq.pdf	bulk	linear	Any but same as the reference	Any but same as the reference	no	yes - from CIBERSORTx	no	no
dtangle	deconvolution	Hunt GJ (2019)	https://academic.oup.com/bioinformatics/article/35/12/2093/5165376?guestAccessKey=ac40b15d-bec0-48c1-be94-fbef567f63ec&login=true	https://github.com/gjhunt/dtangle	https://gjhunt.github.io/dtangle/	bulk and scRNA-Seq	logarithmic	TPM/RMA	TPM/RMA/CPM (for single-cell)	no	no	no	yes	Quantile normalization when using scRNA-Seq reference
DWLS	deconvolution	Tsoucas D (2019)	https://www.nature.com/articles/s41467-019-10802-z	https://github.com/dtsoucas/DWLS	https://github.com/dtsoucas/DWLS/blob/master/Manual.docx	scRNA-Seq	linear	counts	TPM	no	yes	no	no
EPIC	deconvolution	Racle J (2017)	https://elifesciences.org/articles/26476	https://github.com/GfellerLab/EPIC	https://github.com/GfellerLab/EPIC	buk reference, but author suggest using scRNA-Seq reference here: https://github.com/GfellerLab/EPIC/issues/6	linear	TPM	TPM	no	yes - from CIBERSORTx	yes - from CIBERSORTx	no	Gene variability matrix
MCP-counter	enrichment scores	Becht E (2016)	https://genomebiology.biomedcentral.com/articles/10.1186/s13059-016-1070-5	https://github.com/ebecht/MCPcounter		bulk	logarithmic			no	no	no	yes - from dtangle
Scaden	deconvolution	Menden K (2020)	https://www.science.org/doi/10.1126/sciadv.aba2619	https://github.com/KevinMenden/scaden	https://scaden.ims.bio/	scRNA-Seq	linear	Any but same as the reference	Any but same as the reference	yes
SCDC	deconvolution	Dong M (2021)	https://academic.oup.com/bib/article/22/1/416/5699815	https://github.com/meichendong/SCDC	https://meichendong.github.io/SCDC/articles/SCDC.html	scRNA-Seq	linear	counts	TPM	yes
Legend:
Method have a built-in functions for this requirement
Method needs external functions for this requirement
Not required for this method
